# Refphase: Multi-sample reference phasing reveals haplotype-specific copy number heterogeneity

**DOI:** 10.1101/2022.10.13.511885

**Authors:** Thomas BK Watkins, Emma C Colliver, Mathew R Huska, Tom L Kaufmann, Emilia L Lim, Kerstin Haase, Peter Van Loo, Charles Swanton, Nicholas McGranahan, Roland F Schwarz

## Abstract

Most computational methods that infer somatic copy number alterations (SCNAs) from bulk sequencing of DNA analyse tumour samples individually. However, the sequencing of multiple tumour samples from a patient’s disease is an increasingly common practice. We introduce Refphase, an algorithm that leverages this multi-sampling approach to infer haplotype-specific copy numbers through multi-sample reference phasing. We demonstrate Refphase’s ability to infer haplotype-specific SCNAs and characterise their intra-tumour heterogeneity, to uncover previously undetected allelic imbalance in low purity samples, and to identify parallel evolution in the context of whole genome doubling in a pan-cancer cohort of 336 samples from 99 tumours.
