## Supplemental Table S1 for "Refphase: Multi-sample reference phasing reveals haplotype-specific copy number heterogeneity"

### Sheet: Tumor samples in Figure 2
#Table S1A - Tumour samples in Figure 2
#Associated publication code - Original study cohort from which sample data was acquired
#TRACERx ID - Unique patient identifier in the TRACERx cohort; used as a tumour-level and patient-level ID in Refphase main text and figures
#Sample ID - Individual tumour sample ID referred to in main text and figures; names align with regions in original TRACERx study
#Purity - Input purity estimate derived from ASCAT single-sample copy number segmentation
#Ploidy - Input ploidy estimate derived from ASCAT single-sample copy number segmentation
Associated publication code	TRACERx ID	Sample ID	Purity	Ploidy
jamal-hanjani_2017	CRUK0034	R1	0.27	3.84546
jamal-hanjani_2017	CRUK0034	R2	0.46	3.50414
jamal-hanjani_2017	CRUK0034	R3	0.5	3.71168

### Sheet: Tumour samples in Figure 3
#Table S1B - Tumour samples in Figure 3
#Associated publication code - Original study cohort from which sample data was acquired
#TRACERx ID - Unique patient identifier in the TRACERx cohort; used as a tumour-level and patient-level ID in Refphase main text and figures
#Sample ID - Individual tumour sample ID referred to in main text and figures
#Purity - Input purity estimate derived from ASCAT single-sample copy number segmentation
#Ploidy - Input ploidy estimate derived from ASCAT single-sample copy number segmentation
Associated publication code	TRACERx ID	Sample ID	Purity	Ploidy
abbosh_2017	CRUK0063	R3	0.2	1.6051
abbosh_2017	CRUK0063	R4	0.26	3.58048
abbosh_2017	CRUK0063	R5	0.25	3.77001
abbosh_2017	CRUK0063	R6	0.14	3.63064
abbosh_2017	CRUK0063	R7	0.13	3.62086
abbosh_2017	CRUK0063	BO03	0.23	3.14249
abbosh_2017	CRUK0063	BO05	0.45	3.00414
abbosh_2017	CRUK0063	LU17	0.58	3.08374
abbosh_2017	CRUK0063	LU42	0.3	2.87212
abbosh_2017	CRUK0063	LU62	0.57	2.96898

### Sheet: Tumour types in Figures 4&5
#Table S1C - Tumor types in Figures 4&5
#Specifically, all 99 tumours are included in Figures 4a,b,c and 5a,b,c; specific cases are highlighted in Figures 4d,e and 5d
#Tumour type - Tumour types were maintained from their original publications.
#Total number of tumour samples - Shows total number of tumour samples for that tumor type. All tumours in the study have multiple samples.
#Median number of samples per tumour - Median number of samples per tumour for that tumour type.
#Mean number of samples per tumour - Mean number of samples per tumour for that tumour type.
Tumour type	Number of tumour samples	Number of tumours	Median number of samples per tumour	Mean number of samples per tumour
Breast cancer	49	21	2	2.33
Clear cell renal cell carcinoma	16	8	2	2
Colorectal adenocarcinoma	109	14	8	7.79
Colorectal adenoma	38	4	10	9.5
Melanoma	14	3	5	4.67
Non-small cell lung cancer	82	37	2	2.22
Other cancer types	22	9	2	2.44
Ovarian cancer	6	3	2	2

### Sheet: Tumours analysed in Figures 4&5
#Table S1D - Tumors analysed in Figures 4&5
#Specifically, all 99 tumours are included in Figures 4a,b,c and 5a,b,c; specific cases are highlighted in Figures 4d,e and 5d
#Tumour ID - Unique identifier of tumor. Not necessarily corresponding to ID in original paper.
#Tumour type - Abbreviated or non-abbreviated term by which tumour type is referred to in the text and figures (see Supplementary Table S1C for summary of "Tumour types in Figures 4 and 5").
#Associated publication code - see Supplementary Table S1E for publications themselves.
#Sampling strategy - Combination of types of samples analysed in the corresponding original study.
#Profiling platform - Description of modality used to examine the genome for the tumour in its corresponding original study.
#Number of samples - Number of samples analysed for the tumour.
Tumour ID	Tumour type	Associated publication code	Sampling strategy	Profiling platform	Number of samples
MET002	Clear cell renal cell carcinoma	brastianos_2015	PRIMARY_MET	EXOME	2
MET003	Ovarian cancer	brastianos_2015	PRIMARY_MET	EXOME	2
MET004	Non-small cell lung cancer	brastianos_2015	PRIMARY_MET	EXOME	2
MET005	Non-small cell lung cancer	brastianos_2015	PRIMARY_MET	EXOME	2
MET006	Non-small cell lung cancer	brastianos_2015	PRIMARY_MET	EXOME	2
MET007	Non-small cell lung cancer	brastianos_2015	PRIMARY_MET	EXOME	2
MET008	Breast cancer	brastianos_2015	PRIMARY_MET	EXOME	2
MET009	Breast cancer	brastianos_2015	PRIMARY_MET	EXOME	2
MET010	Non-small cell lung cancer	brastianos_2015	PRIMARY_MET	EXOME	2
MET011	Melanoma	brastianos_2015	PRIMARY_MET	EXOME	3
MET012	Non-small cell lung cancer	brastianos_2015	PRIMARY_MET	EXOME	2
MET013	Non-small cell lung cancer	brastianos_2015	PRIMARY_MET	EXOME	2
MET014	Breast cancer	brastianos_2015	PRIMARY_MET	EXOME	2
MET015	Melanoma	brastianos_2015	PRIMARY_MET	EXOME	6
MET016	Other cancer types	brastianos_2015	PRIMARY_MET	EXOME	3
MET017	Non-small cell lung cancer	brastianos_2015	PRIMARY_MET	EXOME	2
MET018	Non-small cell lung cancer	brastianos_2015	PRIMARY_MET	EXOME	3
MET019	Non-small cell lung cancer	brastianos_2015	PRIMARY_MET	EXOME	4
MET020	Non-small cell lung cancer	brastianos_2015	PRIMARY_MET	EXOME	2
MET021	Non-small cell lung cancer	brastianos_2015	PRIMARY_MET	EXOME	2
MET022	Non-small cell lung cancer	brastianos_2015	PRIMARY_MET	EXOME	2
MET023	Non-small cell lung cancer	brastianos_2015	PRIMARY_MET	EXOME	2
MET024	Breast cancer	brastianos_2015	PRIMARY_MET	EXOME	2
MET025	Non-small cell lung cancer	brastianos_2015	PRIMARY_MET	EXOME	2
MET026	Other cancer types	brastianos_2015	PRIMARY_MET	EXOME	2
MET027	Other cancer types	brastianos_2015	PRIMARY_MET	EXOME	2
MET028	Colorectal adenocarcinoma	brastianos_2015	PRIMARY_MET	EXOME	3
MET029	Clear cell renal cell carcinoma	brastianos_2015	PRIMARY_MET	EXOME	2
MET031	Breast cancer	brastianos_2015	PRIMARY_MET	EXOME	2
MET032	Colorectal adenocarcinoma	brastianos_2015	PRIMARY_MET	EXOME	2
MET033	Melanoma	brastianos_2015	PRIMARY_MET	EXOME	5
MET034	Other cancer types	brastianos_2015	PRIMARY_MET	EXOME	4
MET035	Other cancer types	brastianos_2015	PRIMARY_MET	EXOME	2
MET036	Breast cancer	brastianos_2015	PRIMARY_MET	EXOME	2
MET037	Breast cancer	brastianos_2015	PRIMARY_MET	EXOME	2
MET038	Breast cancer	brastianos_2015	PRIMARY_MET	EXOME	2
MET039	Non-small cell lung cancer	brastianos_2015	PRIMARY_MET	EXOME	2
MET040	Breast cancer	brastianos_2015	PRIMARY_MET	EXOME	2
MET041	Non-small cell lung cancer	brastianos_2015	PRIMARY_MET	EXOME	3
MET042	Non-small cell lung cancer	brastianos_2015	PRIMARY_MET	EXOME	2
MET043	Breast cancer	brastianos_2015	PRIMARY_MET	EXOME	2
MET044	Breast cancer	brastianos_2015	PRIMARY_MET	EXOME	2
MET045	Non-small cell lung cancer	brastianos_2015	PRIMARY_MET	EXOME	2
MET047	Clear cell renal cell carcinoma	brastianos_2015	PRIMARY_MET	EXOME	2
MET048	Breast cancer	brastianos_2015	PRIMARY_MET	EXOME	2
MET049	Non-small cell lung cancer	brastianos_2015	PRIMARY_MET	EXOME	2
MET050	Other cancer types	brastianos_2015	PRIMARY_MET	EXOME	2
MET051	Other cancer types	brastianos_2015	PRIMARY_MET	EXOME	2
MET052	Non-small cell lung cancer	brastianos_2015	PRIMARY_MET	EXOME	2
MET053	Non-small cell lung cancer	brastianos_2015	PRIMARY_MET	EXOME	2
MET054	Breast cancer	brastianos_2015	PRIMARY_MET	EXOME	2
MET055	Colorectal adenocarcinoma	brastianos_2015	PRIMARY_MET	EXOME	2
MET056	Non-small cell lung cancer	brastianos_2015	PRIMARY_MET	EXOME	2
MET057	Non-small cell lung cancer	brastianos_2015	PRIMARY_MET	EXOME	2
MET058	Non-small cell lung cancer	brastianos_2015	PRIMARY_MET	EXOME	2
MET059	Non-small cell lung cancer	brastianos_2015	PRIMARY_MET	EXOME	2
MET060	Non-small cell lung cancer	brastianos_2015	PRIMARY_MET	EXOME	2
MET061	Clear cell renal cell carcinoma	brastianos_2015	PRIMARY_MET	EXOME	2
MET062	Clear cell renal cell carcinoma	brastianos_2015	PRIMARY_MET	EXOME	2
MET063	Breast cancer	brastianos_2015	PRIMARY_MET	EXOME	2
MET064	Breast cancer	brastianos_2015	PRIMARY_MET	EXOME	2
MET065	Breast cancer	brastianos_2015	PRIMARY_MET	EXOME	3
MET066	Breast cancer	brastianos_2015	PRIMARY_MET	EXOME	4
MET067	Non-small cell lung cancer	brastianos_2015	PRIMARY_MET	EXOME	5
MET068	Breast cancer	brastianos_2015	PRIMARY_MET	EXOME	5
MET069	Other cancer types	brastianos_2015	PRIMARY_MET	EXOME	2
MET070	Non-small cell lung cancer	brastianos_2015	PRIMARY_MET	EXOME	2
MET071	Non-small cell lung cancer	brastianos_2015	PRIMARY_MET	EXOME	2
MET072	Ovarian cancer	brastianos_2015	PRIMARY_MET	EXOME	2
MET073	Non-small cell lung cancer	brastianos_2015	PRIMARY_MET	EXOME	2
MET074	Non-small cell lung cancer	brastianos_2015	PRIMARY_MET	EXOME	2
MET075	Non-small cell lung cancer	brastianos_2015	PRIMARY_MET	EXOME	2
MET076	Non-small cell lung cancer	brastianos_2015	PRIMARY_MET	EXOME	2
MET077	Non-small cell lung cancer	brastianos_2015	PRIMARY_MET	EXOME	2
MET078	Other cancer types	brastianos_2015	PRIMARY_MET	EXOME	3
MET079	Clear cell renal cell carcinoma	brastianos_2015	PRIMARY_MET	EXOME	2
MET080	Clear cell renal cell carcinoma	brastianos_2015	PRIMARY_MET	EXOME	2
MET081	Clear cell renal cell carcinoma	brastianos_2015	PRIMARY_MET	EXOME	2
MET082	Breast cancer	brastianos_2015	PRIMARY_MET	EXOME	2
MET083	Breast cancer	brastianos_2015	PRIMARY_MET	EXOME	2
MET084	Ovarian cancer	brastianos_2015	PRIMARY_MET	EXOME	2
MET085	Non-small cell lung cancer	brastianos_2015	PRIMARY_MET	EXOME	2
MET086	Breast cancer	brastianos_2015	PRIMARY_MET	EXOME	3
MET087	Non-small cell lung cancer	brastianos_2015	PRIMARY_MET	EXOME	3
Tumour CA	Colorectal adenocarcinoma	sottoriva_2015	MULTI_PRIMARY	SNP_ARRAY	8
Tumour CO	Colorectal adenocarcinoma	sottoriva_2015	MULTI_PRIMARY	SNP_ARRAY	7
Tumour G	Colorectal adenocarcinoma	sottoriva_2015	MULTI_PRIMARY	SNP_ARRAY	12
Tumour K	Colorectal adenoma	sottoriva_2015	MULTI_PRIMARY	SNP_ARRAY	10
Tumour M	Colorectal adenocarcinoma	sottoriva_2015	MULTI_PRIMARY	SNP_ARRAY	12
Tumour N	Colorectal adenocarcinoma	sottoriva_2015	MULTI_PRIMARY	SNP_ARRAY	12
Tumour O	Colorectal adenocarcinoma	sottoriva_2015	MULTI_PRIMARY	SNP_ARRAY	11
Tumour P	Colorectal adenoma	sottoriva_2015	MULTI_PRIMARY	SNP_ARRAY	10
Tumour R	Colorectal adenocarcinoma	sottoriva_2015	MULTI_PRIMARY	SNP_ARRAY	10
Tumour S	Colorectal adenoma	sottoriva_2015	MULTI_PRIMARY	SNP_ARRAY	11
Tumour Z	Colorectal adenocarcinoma	sottoriva_2015	MULTI_PRIMARY	SNP_ARRAY	8
Tumour T	Colorectal adenocarcinoma	sottoriva_2015	MULTI_PRIMARY	SNP_ARRAY	7
Tumour U	Colorectal adenocarcinoma	sottoriva_2015	MULTI_PRIMARY	SNP_ARRAY	8
Tumour W	Colorectal adenocarcinoma	sottoriva_2015	MULTI_PRIMARY	SNP_ARRAY	7
Tumour X	Colorectal adenoma	sottoriva_2015	MULTI_PRIMARY	SNP_ARRAY	7

### Sheet: Tumour original publications
#Table S1E - Tumour original publications
Paper ID - Unique identifier used for the study.
Paper - First author and year of publication of the paper in which at least one tumour used in this study was published.
PMID - Pubmed ID of associated publication.
Related Figure(s) - Refphase paper Main Figure(s) in which data from the named study is analysed
Associated publication code	Paper	PMID	Related Figure(s)
jamal-hanjani_2017	Jamal-Hanjani et al. 2017	28445112	Figure 2, Figure 4f
abbosh_2017	Abbosh et al. 2017	28445469	Figure 3
brastianos_2015	Brastianos et al. 2015	26410082	Figures 4&5
sottoriva_2015	Sottoriva et al. 2015	25665006	Figures 4&5
